# Identification of cysteine metabolism regulator (CymR)-derived pentapeptides as nanomolar inhibitors of *Staphylococcus aureus* O-acetyl-ʟ-serine sulfhydrylase (CysK)

**DOI:** 10.1101/2024.09.19.614015

**Authors:** Jordan L. Pederick, Bethiney C. Vandborg, Amir George, Hannah Bovermann, Jeffrey M. Boyd, Joel S. Freundlich, John B. Bruning

## Abstract

The conditionally essential pathway of bacterial cysteine biosynthesis is gaining traction for the development of antibiotic adjuvants. Bacterial cysteine biosynthesis is generally facilitated by two enzymes possessing O-acetyl-ʟ-serine sulfhydrylase (OASS) activity, CysK and CysM. CysK enzymes can also form functional complexes with other proteins that regulate cysteine metabolism. In *Staphylococcus aureus* there exists a single OASS homologue, herein termed *Sa*CysK. Knockout of *Sa*CysK was found to increase sensitivity to oxidative stress, making it a relevant target for inhibitor development. *Sa*CysK forms two functional complexes via interaction with the preceding enzyme in the pathway serine acetyltransferase (CysE) or the transcriptional regulator of cysteine metabolism (CymR). These interactions occur through the insertion of a C-terminal peptide of CysE or CymR into the active site of *Sa*CysK, inhibiting OASS activity, and therefore represent an excellent starting point for developing *Sa*CysK inhibitors. Here we detail the characterization of CysE and CymR-derived C-terminal peptides as inhibitors of *Sa*CysK. First, interactions between CysE or CymR-derived C-terminal decapeptides and *Sa*CysK were assessed by X-ray crystallography. While both peptides occupied the active site of *Sa*CysK, the alternate sidechains of the CymR decapeptide formed more extensive interactions. Surface plasmon resonance binding assays and *Sa*CysK inhibition assays revealed that the CymR decapeptide bound to *Sa*CysK with nanomolar affinity (K_D_ = 25 nM) and inhibited *Sa*CysK activity (IC_50_ = 180 nM), making it a promising lead for the development of *Sa*CysK inhibitors. To understand the determinants of this high affinity interaction the structure-activity relationships of 16 rationally designed peptides were also investigated. This identified that the C-terminal pentapeptide of CymR alone facilitates the high affinity interaction with *Sa*CysK, and that subtle structural modification of the pentapeptide is possible without impacting potency. Ultimately, this work has identified CymR pentapeptides as a promising scaffold for the development of antibiotic adjuvants targeting *Sa*CysK.

**Author summary:** There is increasing interest in the investigation of non-essential pathways including bacterial cysteine metabolism for developing antibiotic adjuvants. Within this pathway the O-acetyl-ʟ-serine sulfhydrylase (OASS) enzymes CysK and CysM have been a focus. As such, the OASS enzyme of *Staphylococcus aureus*, *Sa*CysK, gained our interest. Previous efforts to inhibit CysK enzymes have mimicked the interaction between CysK and the C-terminus of serine acetyltransferase (CysE) which occurs inside the CysK active site and inhibits OASS activity. CysE peptides have only moderate potency, typically binding with micromolar affinity. In *S. aureus* another complex forms between *Sa*CysK and a transcriptional regulator CymR, but the ability of CymR peptides to inhibit CysK enzymes has not been investigated. We noticed there is variation between the C-terminus of CysE and CymR, suggesting that CymR peptides make distinct interactions with *Sa*CysK and may be superior inhibitors. Here we characterized CysE and CymR peptides as *Sa*CysK inhibitors. We found CymR peptides make more extensive molecular interactions with *Sa*CysK and bind with higher affinity, being the most potent peptide inhibitors of a CysK enzyme to date. A CymR pentapeptide is the minimal length required for this potency and provides a promising scaffold for developing antibiotic adjuvants targeting *Sa*CysK.
