## Supplementary material for "Identification of cysteine metabolism regulator (CymR)-derived pentapeptides as nanomolar inhibitors of *Staphylococcus aureus* O-acetyl-ʟ-serine sulfhydrylase (CysK)": S1 Supporting information

### Sheet: Calibration Curve in MAW
CymR 5-8b	Verapamil	Concentration (µM)	Ratio
22126202	1951537	10	11.3378
10762848	2205907	5	4.8791
4999105	1811972	2.5	2.75893
2328355	1968718	1.25	1.18268
1120236	1698286	0.625	0.659627
521580	1643399	0.3125	0.317379
259499	1857948	0.15625	0.13967
126988	1586957	0.078125	0.0800198
64247	1540421	0.0390625	0.0417074
31945	1557679	0.0195312	0.0205081
15848	1837653	0.00976562	0.00862404
8158	1609109	0.00488281	0.00506989
4002	1834803	0.00244141	0.00218116
1984	1829682	0.0012207	0.00108434
	Lower limit of detection (LLOD) = 1.2 nM
Verapamil (internal standard) values outside ±10% of mean are omitted from analysis
Mean	1.78101e+06
Mean + 10%	1.95911e+06
Mean - 10%	1.6029e+06

### Sheet: Experiment (biological samples)
CymR 5-8b	Verapamil	Concentration (µM)	Ratio
20409344	4244632	10	4.80827
10778318	4248946	5	2.5367
5523926	4234422	2.5	1.30453
2742374	4168326	1.25	0.657908
1378120	4124732	0.625	0.334111
701733	4046429	0.3125	0.17342
347206	4073223	0.15625	0.0852411
177006	4033089	0.078125	0.0438884
Mean	4.14672e+06
Mean + 10%	4.5614e+06
Mean - 10%	3.73205e+06
				When running biological samples, the calibration curve is made in cell lysate to account for matrix effect
CymR 5-8b raw ion counts	Verapamil raw ion counts	Ratio	Ratio/0.49 (µM)	nM	nmol	OD600	nmol/OD600
0	4127423	0	0	0	0	0.597	0
0	3875304	0	0	0	0	0.626	0
0	3965208	0	0	0	0	0.639	0
0	4052832	0	0	0	0	0.651	0
0	4022275	0	0	0	0	0.629	0
Mean	4.00861e+06
Mean + 10%	4.40947e+06
Mean - 10%	3.60775e+06

### Sheet: Metabolites checked
Compound Name	Chemical Formula	Exact Mass [M + H]	SMILES
YM(Nal)YI (CymR 5-8b)	C42H51N5O8S	786.354	NC(CC1=CC=C(O)C=C1)C(NC(CCSC)C(NC(CC2=CC(C=CC=C3)=C3C=C2)C(NC(CC4=CC=C(O)C=C4)C(NC(C(CC)C)C(O)=O)=O)=O)=O)=O
YM(Nal)Y	C36H40N4O7S	673.27	NC(CC1=CC=C(O)C=C1)C(NC(CCSC)C(NC(CC2=CC(C=CC=C3)=C3C=C2)C(NC(CC4=CC=C(O)C=C4)C(O)=O)=O)=O)=O
YM(Nal)	C27H31N3O5S	510.206	NC(CC1=CC=C(O)C=C1)C(NC(CCSC)C(NC(CC2=CC(C=CC=C3)=C3C=C2)C(O)=O)=O)=O
YM	C14H20N2O4S	313.122	NC(CC1=CC=C(O)C=C1)C(NC(CCSC)C(O)=O)=O
M(Nal)YI	C33H42N4O6S	623.29	NC(C(NC(C(NC(C(NC(C(O)=O)C(C)CC)=O)CC1=CC=C(C=C1)O)=O)CC2=CC3=C(C=C2)C=CC=C3)=O)CCSC
(Nal)YI	C28H33N3O5	492.25	NC(C(NC(C(NC(C(O)=O)C(C)CC)=O)CC1=CC=C(C=C1)O)=O)CC2=CC3=C(C=C2)C=CC=C3
YI	C15H22N2O4	295.166	NC(C(NC(C(O)=O)C(C)CC)=O)CC1=CC=C(C=C1)O
			These were checked via LC-TOF, but no metabolites were found.
